# Measuring capture, internalization and cytosolic delivery of extracellular vesicle-embedded syntenin

**DOI:** 10.64898/2026.02.05.704011

**Authors:** Lukas Hyka, Eliane Jaafar, Sofie Meeussen, Alain Joliot, Guido David, Pascale Zimmermann

**Affiliations:** Laboratory for Extracellular Vesicle Research, Department of Human Genetics, Katholieke Universiteit Leuven, Leuven, Belgium; Centre de Recherche en Cancérologie de Marseille (CRCM), Equipe Labellisée Ligue 2018, CNRS, Inserm, Institut Paoli Calmettes, Aix-Marseille Université, Marseille, France; INSERM U932, Institut Curie Centre de Recherche, PSL Research University, Paris, France

**Keywords:** EV capture, EV internalization, EV cargo delivery, quantitative assays, syntenin

## Abstract

Extracellular vesicles (EVs) mediate cell-to-cell communication and are considered potential drug delivery vehicles. Nevertheless, whether EV-embedded cargo can be efficiently delivered into the cytosol of recipient cells remains debated. Here, we investigated the fate of syntenin, a well-established internal cargo of small EVs (sEVs).

Using quantitative assays, we show that ∼85% of internalized sEV-embedded syntenin can be delivered to the cytosol of recipient cells within short periods of time. Yet, even at low dose, we find that the internalization of sEVs carrying syntenin is rather inefficient (∼0.03% of the administered dose). Moreover, we observe that the capture of sEVs by recipient cells is non-saturable over time and largely more efficient than their internalization. Finally, we identify the N-terminal domain of syntenin and the phosphorylation state of a Src-targeted tyrosine residue in this domain, as key determinants for its incorporation into sEVs that support cytosolic delivery.

These findings challenge, current views in the field by indicating that sEV internalization may be a marginal process (on the contrary to capture) and that cytosolic delivery can be highly efficient. Moreover, our study identifies molecular determinants governing cytosolic delivery of sEV-embedded syntenin.
