## Supplementary Table 1 for "Measuring capture, internalization and cytosolic delivery of extracellular vesicle-embedded syntenin"

### Sheet: Tabelle1
CCM sEVs								100K particles
n=1				n=1				n=1				n=1
GFP11-CD63				GFP11-synt				GFP11-CD63				GFP11-syntenin
	DAPI/Cell mask	GFP sig			DAPI/Cell mask	GFP sig			DAPI/Cell mask	GFP sig			DAPI/Cell mask	GFP sig
	20	2			49	4			43	6			28	0
	21	2			50	3			13	1			46	1
	19	3			54	3			26	2			28	1
	16	1			12	3		Total	82	9			57	2
	51	2			4	1		% vs DAPI	1	0.109756			20	2
	14	1			41	3		*100	100	10.9756		Total	179	6
	10	1		Total	210	17						%	1	0.0335196
Total	151	12		% vs DAPI	1	0.0809524						*100	100	3.35196
% vs DAPI	1	0.0794702		*100	100	8.09524
*100	100	7.94702
n=2				n=2				n=2				n=2
GFP11-CD63				GFP11-synt				GFP11-CD63				GFP11-syntenin
	DAPI/Cell mask	GFP sig			DAPI/Cell mask	GFP sig			DAPI/Cell mask	GFP sig			DAPI/Cell mask	GFP sig
	9	1			12	3			60	3			37	1
	29	3			33	2			35	6			32	1
Total	38	4			28	1			12	2			26	3
% vs DAPI	1	0.105263			28	5			72	11			38	1
*100	100	10.5263			19	1		Total	179	22		Total	133	6
					12	0		% vs DAPI	1	0.122905		% vs DAPI	1	0.0451128
				Total	132	12		*100	100	12.2905		*100	100	4.51128
				% vs DAPI	1	0.0909091
				*100	100	9.09091
n=3				n=3								n=3
GFP11-CD63				GFP11-synt								GFP11-syntenin
	DAPI/Cell mask	GFP sig			DAPI/Cell mask	GFP sig							DAPI/Cell mask	GFP sig
	10	3			27	2							32	3
	17	4			45	1							27	1
	27	2			35	3							28	1
	44	1		Total	107	6							17	1
Total	98	10		% vs DAPI	1	0.0560748							32	0
% vs DAPI	1	0.102041		*100	100	5.60748							48	1
*100	100	10.2041										Total	184	7
												% vs DAPI	1	0.0380435
				n=4								*100	100	3.80435
				GFP11-synt
					DAPI/Cell mask	GFP sig
					33	9
					34	3
					22	1
				Total	89	13
				% vs DAPI	1	0.146067
				*100	100	14.6067
