## Supplementary Table 2 for "Measuring capture, internalization and cytosolic delivery of extracellular vesicle-embedded syntenin"

### Sheet: data fig 3C, Supp 5E
Each value within same box represents different biological measurement on the recipient cell side (same sEV prep). Different sEV preparations are separated by grey lines
	Internalization					Cytosolic delivery					Full dose
	mock	syntenin	CD63	NL-synt		mock	syntenin	CD63	NL-synt		mock	syntenin	CD63	NL-synt
Prep 1
n=1	3041	3102	3440	4204		305.5	492	374	942		453800	2049860	11951300	19937140
n=2	3034	3244	3332	4497		316	392	323	1082
n=3		3280	3989	4396		291.5	356	382	948
Prep 2
n=1	4288	4581	4212	6369		271	406	443	2899		91780	1426020	7139420	16407340
n=2	4103	4537	4319	5996		299.5	351	386	1287
n=3		4678	4429	6618		306.5	377	399	1504
Prep 3
n=1	4311	4370	4531	4362		397	631	560	999		69700	1346700	10545180	10153980
n=2	4244	4418	4946	4660			561	738	564
n=3		4815	5304	5377			435	482	715
Prep4
n=1	2404	2652	4161	3512		1424	2290	3092	2723		70680	1154080	5245460	7177760
n=2	2281	2582	4263	3267		1489	1966	2851	2184
n=3	2425	2476	4496			1319	1493	2752
mock averaged and sample RLUs deducted from averaged mock
	mock	syntenin	CD63	NL-synt		mock	syntenin	CD63	NL-synt		mock	syntenin	CD63	NL-synt
	3037.5	64.5	402.5	1166.5		304.333	187.667	69.6667	637.667		453800	1596060	11497500	19483340
		206.5	294.5	1459.5			87.6667	18.6667	777.667
		242.5	951.5	1358.5			51.6667	77.6667	643.667
	4195.5	385.5	16.5	2173.5		292.333	113.667	150.667	2606.67		91780	1334240	7047640	16315560
		341.5	123.5	1800.5			58.6667	93.6667	994.667
		482.5	233.5	2422.5			84.6667	106.667	1211.67
	4277.5	92.5	335.5	166.5		397	234	163	602		69700	1277000	10475480	10084280
		140.5	750.5	464.5			164	341	167
		537.5	1108.5	1181.5			38	85	318
	2370	282	1791	1142		1410.67	879.333	1681.33	1312.33		70680	1083400	5174780	7107080
		212	1893	897			555.333	1440.33	773.333
		106	2126				82.3333	1341.33

### Sheet: data fig 4B, Supp 6B
	Each value within same box represents different biological measurement on the recipient cell side (same sEV prep). Different sEV preparations are separated by grey lines
	Cytosolic delivery										Full dose
	mock	S171H/D172E/K173QCD63	K173A/K176A	delta Nterm	LYP	syntenin	NL-synt	Y46E	Y46F		mock	S171H/D172E/K173QCD63	K173A/K176A	delta Nterm	LYP	syntenin	NL-synt	Y46E	Y46F
Prep 1
n=1	1109	1703	1306			1573	3999				109800	1870710	1565380			419270	24894120
n=2	807	1679	1190			1248	3138
n=3	884	1078	1183			1403	3078
n=4	813	1342	1404			828
n=5	729	1563				848
Prep 2
n=1	1035	836	1381	1198		1338	1566				136460	1873020	2182340	9739800		5491500	16871740
n=2	959	774	1625	1629		1484	1643
n=3	807	745	1230	965		1580	1658
n=4		2050				1717	1657
Prep 3
n=1	1263			1146		1277	2130				94800			4112460		3215780	10987640
n=2	1109			797		1334	1689
n=3	1181			782		1588	1587
n=4				842		1212	1716
Prep 4
n=1	1246			604		1405	2640				132280			7019860		5206860	14697640
n=2	985			566		1242	2258
n=3	1288			534		2032	2163
n=4	1066
Prep 5
n=1	1523			2136							98460			3076320
n=2	1230			2377
n=3	1568			1974
n=4	1315			2268
Prep 6
n=1	1055					1072	1436				108380			2668580		3312780	15933380
n=2	960					1142	1625
n=3	1110					1060	1513
n=4	895					1173	1437
Prep 7
n=1	1465				1381	1584					658960				3366040	4036540
n=2	1380				1589	1544
n=3	1425				1515	1602
n=4	1371				1442	1439
n=5	1114				1354	1572
Prep 8
n=1	1223.5				1299	1348					302360				2355080	3407260
Prep 9
n=1	1351				1456.2	1548.2					658960				3366040	4036540
Prep 10
n=1	428.25	500.25	459.75		442.25	466.667					89440	1333440	1998920		1236800	1850320
Prep 11
n=1	450.5	478.667	622.667		840.667	766.667					72800	1106280	4829760		3671760	5530840
Prep 12
n=1	1263				1659	1360		1002			127880				2688920	4025400		4311720
Prep 13
n=1	1615					1236	2022.5	1143.5			1196820			42489040		6735280		5432260
n=2	986					1384	1933.5	530.5
n=3	986.5					1077.5	2165.5	1135.5
n=4	667.5						2217.5
Prep 14
n=1	3439					3356.5		2735	3579.5		396940					6373020		5753020	6843760
n=2	3108					3187.5		3361	4475
n=3	2810					3108.5		2645.5	4025
Prep 15																		2399840
n=1	1673.5					1711		1356			136620					2293900
n=2	1511.5					1876		1125
n=3
Prep 16
n=1	2317.5					2683		2252	2696		322040					4489380		3979600	5098220
n=2	2531.5					2699		2625	2821
n=3
Prep 17
n=1	1277				1669.5	1334.75		994			127880				2688920	4025400		4311720
n=2	1267
n=3	1245
n=4	1222
Prep 18
n=1	1964					2592.25		1997.25	2358.5		167040					3109760		4108960	3821520
n=2	1901
n=3	2023
n=4	2297
	mock	S171H/D172E/K173QCD63	K173A/K176A	delta Nterm	LYP	syntenin	NL-synt	Y46E	Y46F		mock	S171H/D172E/K173QCD63	K173A/K176A	delta Nterm	LYP	syntenin	NL-synt	Y46E	Y46F
	Cytosolic delivery										Full dose
